# MicroFinder: Conserved gene-set mapping and assembly ordering for manual curation of bird microchromosomes

**DOI:** 10.1101/2025.05.09.653066

**Authors:** Thomas C. Mathers, Michael Paulini, Cibele G. Sotero-Caio, Jonathan M. D. Wood

**Affiliations:** Tree of Life, Wellcome Sanger InsAtute, Wellcome Genome Campus, Hinxton, Cambridge, CB10 1SA, UK

## Abstract

Obtaining chromosomally complete genome assemblies across the tree of life is a major goal of biodiversity genomics. However, some lineages remain recalcitrant to assembly despite recent advances in sequencing technologies and assembly tools. Birds present a substantial genome assembly challenge due to the presence of tiny, hard to assemble microchromosomes that are often highly fragmented or even missing in draft genome assemblies. As such, bird genomes require a large amount of expert manual curation effort via manipulation of genome-wide Hi-C contact maps and many current chromosome-level bird genome assemblies do not resolve the known karyotype. Microchromosomes have distinct genetic and epigenetic features. They are GC-biased, gene-rich, highly methylated, and have distinct spatial organisation in the centre of the nucleus. Importantly, they are conserved across avian evolution. Here, using a reference set of expert curated bird genomes, we have identified a set of conserved microchromosome genes and developed MicroFinder, a pipeline that uses this gene set to find small microchromosome fragments in draft genome assemblies to act as anchors for manual curation of microchromosomes. We demonstrate how MicroFinder can be used to improve the speed and accuracy of bird genome curation. Furthermore, we highlight the usefulness of MicroFinder by carrying out MicroFinder-enabled re-curation of 12 previously released chromosome-scale bird genome assemblies, increasing the sequence content of microchromosome models.
