## Supplementary Table 1 for "MicroFinder: Conserved gene-set mapping and assembly ordering for manual curation of bird microchromosomes"

### Sheet: Suppl_Table_1A_GoaT_raw_data
* haploid_number = cytology chromosome count (1n = A + Z); chromosome_count = assembly chromosome count (1n = A + Z + W)
NCBI taxon ID	Taxon rank	Scientific name	Recorded value(s) per database entry	Assembly cccession	Field of corresponnding value*	Source of data entry	Date of download	Notes
279927	species	Acridotheres tristis	40	null	haploid_number	bird chromosome database	2025-03-25
279927	species	Acridotheres tristis	40	null	haploid_number	bird chromosome database	2025-03-25
279927	species	Acridotheres tristis	41	GCA_037013685.1	chromosome_count	insdc	2025-03-25	primary - used as summary
279927	species	Acridotheres tristis	38	GCA_027559615.1	chromosome_count	insdc	2025-03-25
39638	species	Agelaius phoeniceus	40	null	haploid_number	bird chromosome database	2025-03-25
39638	species	Agelaius phoeniceus	40	null	haploid_number	bird chromosome database	2025-03-25
39638	species	Agelaius phoeniceus	37	GCA_020745825.3	chromosome_count	insdc	2025-03-25	primary - used as summary
9078	species	Alectoris chukar	39	null	haploid_number	bird chromosome database	2025-03-25
9078	species	Alectoris chukar	34	GCA_035666275.1	chromosome_count	insdc	2025-03-25	primary - used as summary
12930	species	Amazona aestiva	35	null	haploid_number	bird chromosome database	2025-03-25
12930	species	Amazona aestiva	35	null	haploid_number	bird chromosome database	2025-03-25
12930	species	Amazona aestiva	29	GCA_017639355.1	chromosome_count	insdc	2025-03-25	primary - used as summary
151761	species	Amazona ochrocephala	35	null	haploid_number	animal chromosome counts database	2025-03-25
151761	species	Amazona ochrocephala	35	null	haploid_number	bird chromosome database	2025-03-25
151761	species	Amazona ochrocephala	35	null	haploid_number	bird chromosome database	2025-03-25
151761	species	Amazona ochrocephala	34	GCA_039720435.1	chromosome_count	insdc	2025-03-25	primary - used as summary
151761	species	Amazona ochrocephala	30	GCA_039720425.1	chromosome_count	insdc	2025-03-25
28680	species	Anas acuta	40	null	haploid_number	animal chromosome counts database	2025-03-25
28680	species	Anas acuta	40	null	haploid_number	bird chromosome database	2025-03-25
28680	species	Anas acuta	40	null	haploid_number	bird chromosome database	2025-03-25
28680	species	Anas acuta	39	GCA_963932015.1	chromosome_count	insdc	2025-03-25	primary - used as summary
8839	species	Anas platyrhynchos	[38,39,40]	null	haploid_number	animal chromosome counts database	2025-03-25	Does not affect summary
8839	species	Anas platyrhynchos	40	null	haploid_number	bird chromosome database	2025-03-25
8839	species	Anas platyrhynchos	40	null	haploid_number	bird chromosome database	2025-03-25
8839	species	Anas platyrhynchos	41	GCA_008746955.3	chromosome_count	insdc	2025-03-26
8839	species	Anas platyrhynchos	30	GCA_030704485.1	chromosome_count	insdc	2025-03-26
8839	species	Anas platyrhynchos	40	GCA_037218355.1	chromosome_count	insdc	2025-03-26
8839	species	Anas platyrhynchos	33	GCA_039998725.1	chromosome_count	insdc	2025-03-26
8839	species	Anas platyrhynchos	32	GCA_040361065.1	chromosome_count	insdc	2025-03-26
8839	species	Anas platyrhynchos	36	GCA_040361135.1	chromosome_count	insdc	2025-03-26
8839	species	Anas platyrhynchos	31	GCA_047301635.1	chromosome_count	insdc	2025-03-26
8839	species	Anas platyrhynchos	32	GCA_900411745.1	chromosome_count	insdc	2025-03-26
8839	species	Anas platyrhynchos	41	GCA_964188345.1	chromosome_count	insdc	2025-03-26
8839	species	Anas platyrhynchos	33	GCA_015476345.1	chromosome_count	insdc	2025-03-26
8839	species	Anas platyrhynchos	30	GCA_003850225.1	chromosome_count	insdc	2025-03-26
8840	subspecies	Anas platyrhynchos platyrhynchos	29	GCA_002743455.1	chromosome_count	insdc	2025-03-26
8843	species	Anser anser	41	null	haploid_number	bird chromosome database	2025-03-25
8843	species	Anser anser	41	null	haploid_number	bird chromosome database	2025-03-25
8843	species	Anser anser	41	GCA_964211835.1	chromosome_count	insdc	2025-03-25	primary - used as summary
8843	species	Anser anser	39	GCA_964211785.1	chromosome_count	insdc	2025-03-25	expected variation in heterogametic sex assemblies
8846	species	Anser indicus	41	null	haploid_number	bird chromosome database	2025-03-25
8846	species	Anser indicus	41	null	haploid_number	bird chromosome database	2025-03-25
8846	species	Anser indicus	33	GCA_025583725.1	chromosome_count	insdc	2025-03-25	primary - used as summary
8895	species	Apus apus	39	null	haploid_number	bird chromosome database	2025-03-25
8895	species	Apus apus	39	null	haploid_number	bird chromosome database	2025-03-25
8895	species	Apus apus	31	GCA_020740795.1	chromosome_count	insdc	2025-03-25	primary - used as summary
9226	species	Ara ararauna	35	null	haploid_number	animal chromosome counts database	2025-03-25
9226	species	Ara ararauna	35	null	haploid_number	bird chromosome database	2025-03-25
9226	species	Ara ararauna	35	null	haploid_number	bird chromosome database	2025-03-25
9226	species	Ara ararauna	35	GCA_028858555.1	chromosome_count	insdc	2025-03-25	primary - used as summary
9226	species	Ara ararauna	31	GCA_028858755.1	chromosome_count	insdc	2025-03-25
8957	species	Astur gentilis	39	null	haploid_number	bird chromosome database	2025-03-25
8957	species	Astur gentilis	39	null	haploid_number	bird chromosome database	2025-03-25
8957	species	Astur gentilis	40	GCA_929443795.1	chromosome_count	insdc	2025-03-25	primary - used as summary
8957	species	Astur gentilis	40	GCA_929443795.2	chromosome_count	insdc	2025-03-25
126797	species	Athene noctua	40	null	haploid_number	animal chromosome counts database	2025-03-25
126797	species	Athene noctua	40	null	haploid_number	bird chromosome database	2025-03-25
126797	species	Athene noctua	40	null	haploid_number	bird chromosome database	2025-03-25
126797	species	Athene noctua	41	GCA_965140245.1	chromosome_count	insdc	2025-03-25	primary - used as summary
219593	species	Aythya ferina	40	null	haploid_number	bird chromosome database	2025-03-25
219593	species	Aythya ferina	40	null	haploid_number	bird chromosome database	2025-03-25
219593	species	Aythya ferina	35	GCA_042478095.1	chromosome_count	insdc	2025-03-25	primary - used as summary - affects comparison
219593	species	Aythya ferina	41	GCA_964211825.1	chromosome_count	insdc	2025-03-25	not primary but non-refseq - more complete
219594	species	Aythya fuligula	40	null	haploid_number	animal chromosome counts database	2025-03-25
219594	species	Aythya fuligula	40	null	haploid_number	bird chromosome database	2025-03-25
219594	species	Aythya fuligula	40	null	haploid_number	bird chromosome database	2025-03-25
219594	species	Aythya fuligula	36	GCA_009819795.1	chromosome_count	insdc	2025-03-25	primary - used as summary
189534	species	Aythya marila	40	null	haploid_number	animal chromosome counts database	2025-03-25
189534	species	Aythya marila	35	GCA_029042245.1	chromosome_count	insdc	2025-03-25	primary - used as summary - affects comparison
189534	species	Aythya marila	40	GCA_965140915.1	chromosome_count	insdc	2025-03-25	not primary but non refseq - more complete
107022	species	Bucephala clangula	40	null	haploid_number	animal chromosome counts database	2025-03-25
107022	species	Bucephala clangula	42	null	haploid_number	bird chromosome database	2025-03-25
107022	species	Bucephala clangula	42	null	haploid_number	bird chromosome database	2025-03-25
107022	species	Bucephala clangula	40	GCA_964059595.1	chromosome_count	insdc	2025-03-25	primary - used as summary
153643	species	Bucorvus abyssinicus	45	null	haploid_number	animal chromosome counts database	2025-03-25
153643	species	Bucorvus abyssinicus	45	null	haploid_number	bird chromosome database	2025-03-25
153643	species	Bucorvus abyssinicus	45	null	haploid_number	bird chromosome database	2025-03-25
153643	species	Bucorvus abyssinicus	41	GCA_009769605.1	chromosome_count	insdc	2025-03-25	primary - used as summary
155086	species	Bucorvus leadbeateri	44	null	haploid_number	bird chromosome database	2025-03-25
155086	species	Bucorvus leadbeateri	44	null	haploid_number	bird chromosome database	2025-03-25
155086	species	Bucorvus leadbeateri	41	GCA_042477495.1	chromosome_count	insdc	2025-03-25	primary - used as summary
30397	species	Buteo buteo	34	null	haploid_number	animal chromosome counts database	2025-03-25
30397	species	Buteo buteo	34	null	haploid_number	bird chromosome database	2025-03-25
30397	species	Buteo buteo	34	null	haploid_number	bird chromosome database	2025-03-25
30397	species	Buteo buteo	34	GCA_964188355.1	chromosome_count	insdc	2025-03-25	primary - used as summary
8855	species	Cairina moschata	[8,39]	null	haploid_number	animal chromosome counts database	2025-03-25	Does not affect summary
8855	species	Cairina moschata	40	null	haploid_number	bird chromosome database	2025-03-25
8855	species	Cairina moschata	40	null	haploid_number	bird chromosome database	2025-03-25
8855	species	Cairina moschata	30	GCA_018104995.1	chromosome_count	insdc	2025-03-25	primary - used as summary
8855	species	Cairina moschata	29	GCA_009194515.1	chromosome_count	insdc	2025-03-25	expected variation in heterogametic sex assemblies
187106	species	Caloenas nicobarica	40	null	haploid_number	bird chromosome database	2025-03-25
187106	species	Caloenas nicobarica	40	null	haploid_number	bird chromosome database	2025-03-25
187106	species	Caloenas nicobarica	40	GCA_036010745.1	chromosome_count	insdc	2025-03-25	primary - used as summary
187106	species	Caloenas nicobarica	40	GCA_036013445.1	chromosome_count	insdc	2025-03-25
9244	species	Calypte anna	37	null	haploid_number	bird chromosome database	2025-03-25
9244	species	Calypte anna	37	null	haploid_number	bird chromosome database	2025-03-25
9244	species	Calypte anna	33	GCA_003957555.2	chromosome_count	insdc	2025-03-25	primary - used as summary
87175	species	Camarhynchus parvulus	39	null	haploid_number	bird chromosome database	2025-03-25
87175	species	Camarhynchus parvulus	39	null	haploid_number	bird chromosome database	2025-03-25
87175	species	Camarhynchus parvulus	31	GCA_901933205.1	chromosome_count	insdc	2025-03-25	primary - used as summary
87175	species	Camarhynchus parvulus	30	GCA_902806625.1	chromosome_count	insdc	2025-03-25	expected variation in heterogametic sex assemblies
1192867	species	Chroicocephalus ridibundus	34	null	haploid_number	animal chromosome counts database	2025-03-25
1192867	species	Chroicocephalus ridibundus	33	null	haploid_number	bird chromosome database	2025-03-25
1192867	species	Chroicocephalus ridibundus	33	null	haploid_number	bird chromosome database	2025-03-25
1192867	species	Chroicocephalus ridibundus	25	GCA_030820635.1	chromosome_count	insdc	2025-03-25
1192867	species	Chroicocephalus ridibundus	33	GCA_963924245.1	chromosome_count	insdc	2025-03-25	primary - used as summary
9089	species	Chrysolophus pictus	[41,25,26,27,28,29,30]	null	haploid_number	animal chromosome counts database	2025-03-25
9089	species	Chrysolophus pictus	41	null	haploid_number	bird chromosome database	2025-03-25
9089	species	Chrysolophus pictus	41	null	haploid_number	bird chromosome database	2025-03-25
9089	species	Chrysolophus pictus	39	GCA_037305975.1	chromosome_count	insdc	2025-03-25	primary - used as summary
9089	species	Chrysolophus pictus	39	GCA_037216735.1	chromosome_count	insdc	2025-03-25
52775	species	Ciconia boyciana	34	null	haploid_number	bird chromosome database	2025-03-25
52775	species	Ciconia boyciana	34	null	haploid_number	bird chromosome database	2025-03-25
52775	species	Ciconia boyciana	36	GCA_034638445.1	chromosome_count	insdc	2025-03-25	primary - used as summary
52777	species	Ciconia maguari	36	null	haploid_number	bird chromosome database	2025-03-25
52777	species	Ciconia maguari	36	null	haploid_number	bird chromosome database	2025-03-25
52777	species	Ciconia maguari	31	GCA_017639555.1	chromosome_count	insdc	2025-03-25	primary - used as summary
197941	species	Clangula hyemalis	40	null	haploid_number	animal chromosome counts database	2025-03-25
197941	species	Clangula hyemalis	41	GCA_963989345.1	chromosome_count	insdc	2025-03-25	primary - used as summary
51355	species	Colaptes auratus	45	null	haploid_number	bird chromosome database	2025-03-25
51355	species	Colaptes auratus	45	null	haploid_number	bird chromosome database	2025-03-25
51355	species	Colaptes auratus	29	GCA_015227895.2	chromosome_count	insdc	2025-03-25	primary - used as summary
30423	species	Coloeus monedula	[28,29,30,31,32,33,34,40]	null	haploid_number	animal chromosome counts database	2025-03-25	Could not find in reference source (Tree of Sex) to validate. Does not affect manuscript summary
30423	species	Coloeus monedula	40	null	haploid_number	bird chromosome database	2025-03-25
30423	species	Coloeus monedula	40	null	haploid_number	bird chromosome database	2025-03-25
30423	species	Coloeus monedula	29	GCA_013407035.1	chromosome_count	insdc	2025-03-25	primary - used as summary
8932	species	Columba livia	[8,40]	null	haploid_number	animal chromosome counts database	2025-03-25	8 lileky count of macrochromosomes from older source - does not affect manuscript figure
8932	species	Columba livia	40	null	haploid_number	bird chromosome database	2025-03-25
8932	species	Columba livia	40	null	haploid_number	bird chromosome database	2025-03-25
8932	species	Columba livia	40	GCA_028654425.1	chromosome_count	insdc	2025-03-25
8932	species	Columba livia	41	GCA_032719375.1	chromosome_count	insdc	2025-03-25
8932	species	Columba livia	29	GCA_040285205.1	chromosome_count	insdc	2025-03-25
8932	species	Columba livia	39	GCA_036010775.2	chromosome_count	insdc	2025-03-25
8932	species	Columba livia	41	GCA_036013475.2	chromosome_count	insdc	2025-03-25
8932	species	Columba livia	29	GCA_001887795.1	chromosome_count	insdc	2025-03-25
93934	species	Coturnix japonica	39	null	haploid_number	animal chromosome counts database	2025-03-25
93934	species	Coturnix japonica	39	null	haploid_number	bird chromosome database	2025-03-25
93934	species	Coturnix japonica	39	null	haploid_number	bird chromosome database	2025-03-25
93934	species	Coturnix japonica	31	GCA_001577835.2	chromosome_count	insdc	2025-03-25	primary - used as summary
55661	species	Cuculus canorus	36	null	haploid_number	animal chromosome counts database	2025-03-25
55661	species	Cuculus canorus	39	null	haploid_number	bird chromosome database	2025-03-25
55661	species	Cuculus canorus	39	null	haploid_number	bird chromosome database	2025-03-25
55661	species	Cuculus canorus	41	GCA_017976375.1	chromosome_count	insdc	2025-03-25	primary - used as summary
28727	species	Cyanocitta cristata	[39,40]	null	haploid_number	animal chromosome counts database	2025-03-25	Could not find in reference listed. Does not affect manuscript summary
28727	species	Cyanocitta cristata	39	null	haploid_number	bird chromosome database	2025-03-25
28727	species	Cyanocitta cristata	39	null	haploid_number	bird chromosome database	2025-03-25
28727	species	Cyanocitta cristata	37	GCA_046129645.1	chromosome_count	insdc	2025-03-25
28727	species	Cyanocitta cristata	39	GCA_046129655.1	chromosome_count	insdc	2025-03-25	primary - used as summary
8869	species	Cygnus olor	40	null	haploid_number	animal chromosome counts database	2025-03-25
8869	species	Cygnus olor	40	null	haploid_number	bird chromosome database	2025-03-25
8869	species	Cygnus olor	40	null	haploid_number	bird chromosome database	2025-03-25
8869	species	Cygnus olor	36	GCA_009769625.2	chromosome_count	insdc	2025-03-25	primary - used as summary
8790	species	Dromaius novaehollandiae	40	null	haploid_number	animal chromosome counts database	2025-03-25
8790	species	Dromaius novaehollandiae	40	null	haploid_number	bird chromosome database	2025-03-25
8790	species	Dromaius novaehollandiae	40	null	haploid_number	bird chromosome database	2025-03-25
8790	species	Dromaius novaehollandiae	41	GCA_036370855.1	chromosome_count	insdc	2025-03-25	primary - used as summary
8790	species	Dromaius novaehollandiae	39	GCA_016128335.2	chromosome_count	insdc	2025-03-25
8790	species	Dromaius novaehollandiae	39	GCA_036417515.1	chromosome_count	insdc	2025-03-25
118200	species	Dryobates pubescens	46	null	haploid_number	bird chromosome database	2025-03-25
118200	species	Dryobates pubescens	46	null	haploid_number	bird chromosome database	2025-03-25
118200	species	Dryobates pubescens	46	GCA_014839835.1	chromosome_count	insdc	2025-03-25	primary - used as summary
8805	species	Eudromia elegans	40	null	haploid_number	bird chromosome database	2025-03-25
8805	species	Eudromia elegans	40	null	haploid_number	bird chromosome database	2025-03-25
8805	species	Eudromia elegans	38	GCA_047922975.1	chromosome_count	insdc	2025-03-25
8805	species	Eudromia elegans	40	GCA_047922985.1	chromosome_count	insdc	2025-03-25	primary - used as summary
46218	species	Excalfactoria chinensis	39	null	haploid_number	bird chromosome database	2025-03-25
46218	species	Excalfactoria chinensis	39	null	haploid_number	bird chromosome database	2025-03-25
46218	species	Excalfactoria chinensis	33	GCA_039878515.1	chromosome_count	insdc	2025-03-25	primary - used as summary
46218	species	Excalfactoria chinensis	33	GCA_039878825.1	chromosome_count	insdc	2025-03-25
345155	species	Falco biarmicus	26	null	haploid_number	bird chromosome database	2025-03-25
345155	species	Falco biarmicus	26	null	haploid_number	bird chromosome database	2025-03-25
345155	species	Falco biarmicus	24	GCA_023638135.1	chromosome_count	insdc	2025-03-25	primary - used as summary
345164	species	Falco cherrug	26	null	haploid_number	bird chromosome database	2025-03-25
345164	species	Falco cherrug	26	null	haploid_number	bird chromosome database	2025-03-25
345164	species	Falco cherrug	24	GCA_023634085.1	chromosome_count	insdc	2025-03-25	primary - used as summary
8954	species	Falco peregrinus	25	null	haploid_number	animal chromosome counts database	2025-03-25
8954	species	Falco peregrinus	24	null	haploid_number	bird chromosome database	2025-03-25
8954	species	Falco peregrinus	24	null	haploid_number	bird chromosome database	2025-03-25
8954	species	Falco peregrinus	23	GCA_023634155.1	chromosome_count	insdc	2025-03-25	primary - used as summary
8954	species	Falco peregrinus	19	GCA_001887755.1	chromosome_count	insdc	2025-03-25
120794	species	Falco rusticolus	26	null	haploid_number	bird chromosome database	2025-03-25
120794	species	Falco rusticolus	26	null	haploid_number	bird chromosome database	2025-03-25
120794	species	Falco rusticolus	24	GCA_015220075.1	chromosome_count	insdc	2025-03-25	primary - used as summary
37598	species	Fringilla coelebs	40	null	haploid_number	animal chromosome counts database	2025-03-25
37598	species	Fringilla coelebs	40	null	haploid_number	bird chromosome database	2025-03-25
37598	species	Fringilla coelebs	40	null	haploid_number	bird chromosome database	2025-03-25
37598	species	Fringilla coelebs	40	GCA_963513975.1	chromosome_count	insdc	2025-03-25	primary - used as summary
9123	species	Gallinula chloropus	39	null	haploid_number	bird chromosome database	2025-03-25
9123	species	Gallinula chloropus	39	null	haploid_number	bird chromosome database	2025-03-25
9123	species	Gallinula chloropus	38	GCA_964237585.1	chromosome_count	insdc	2025-03-25	primary - used as summary
9031	species	Gallus gallus	39	null	haploid_number	animal chromosome counts database	2025-03-25
9031	species	Gallus gallus	39	null	haploid_number	animal chromosome counts database	2025-03-25
9031	species	Gallus gallus	39	null	haploid_number	bird chromosome database	2025-03-25
9031	species	Gallus gallus	39	null	haploid_number	bird chromosome database	2025-03-25
9031	species	Gallus gallus	41	GCA_016699485.1	chromosome_count	insdc	2025-03-25	primary - used as summary
9031	species	Gallus gallus	41	GCA_016700215.2	chromosome_count	insdc	2025-03-25
9031	species	Gallus gallus	30	GCA_002798355.1	chromosome_count	insdc	2025-03-25
9031	species	Gallus gallus	33	GCA_024652985.1	chromosome_count	insdc	2025-03-25
9031	species	Gallus gallus	34	GCA_024652995.1	chromosome_count	insdc	2025-03-25
9031	species	Gallus gallus	33	GCA_024653025.1	chromosome_count	insdc	2025-03-25
9031	species	Gallus gallus	33	GCA_024653035.1	chromosome_count	insdc	2025-03-25
9031	species	Gallus gallus	34	GCA_024653045.1	chromosome_count	insdc	2025-03-25
9031	species	Gallus gallus	34	GCA_025370635.1	chromosome_count	insdc	2025-03-25
9031	species	Gallus gallus	41	GCA_030849555.2	chromosome_count	insdc	2025-03-25
9031	species	Gallus gallus	41	GCA_030914265.2	chromosome_count	insdc	2025-03-25
9031	species	Gallus gallus	41	GCA_030914275.2	chromosome_count	insdc	2025-03-25
9031	species	Gallus gallus	41	GCA_030979905.2	chromosome_count	insdc	2025-03-25
9031	species	Gallus gallus	40	GCA_034769225.1	chromosome_count	insdc	2025-03-25
9031	species	Gallus gallus	40	GCA_034769275.1	chromosome_count	insdc	2025-03-25
9031	species	Gallus gallus	40	GCA_039997075.1	chromosome_count	insdc	2025-03-25
9031	species	Gallus gallus	40	GCA_040436645.1	chromosome_count	insdc	2025-03-25
9031	species	Gallus gallus	40	GCA_040436655.1	chromosome_count	insdc	2025-03-25
9031	species	Gallus gallus	40	GCA_041920315.1	chromosome_count	insdc	2025-03-25
9031	species	Gallus gallus	40	GCA_024206055.2	chromosome_count	insdc	2025-03-25
9031	species	Gallus gallus	41	GCA_027408225.1	chromosome_count	insdc	2025-03-25
9031	species	Gallus gallus	41	GCA_027557775.1	chromosome_count	insdc	2025-03-25
9031	species	Gallus gallus	34	GCA_000002315.5	chromosome_count	insdc	2025-03-25
37040	species	Gavia stellata	44	null	haploid_number	bird chromosome database	2025-03-25
37040	species	Gavia stellata	44	null	haploid_number	bird chromosome database	2025-03-25
37040	species	Gavia stellata	44	GCA_030936125.1	chromosome_count	insdc	2025-03-25	primary - used as summary
37040	species	Gavia stellata	44	GCA_030936135.1	chromosome_count	insdc	2025-03-25
9117	species	Grus americana	[40,41]	null	haploid_number	animal chromosome counts database	2025-03-25	Could not find reference. Does not affect manuscript summary
9117	species	Grus americana	41	null	haploid_number	bird chromosome database	2025-03-25
9117	species	Grus americana	41	null	haploid_number	bird chromosome database	2025-03-25
9117	species	Grus americana	37	GCA_028858595.1	chromosome_count	insdc	2025-03-25
9117	species	Grus americana	40	GCA_028858705.1	chromosome_count	insdc	2025-03-25	primary - used as summary
40816	species	Grus grus	40	null	haploid_number	animal chromosome counts database	2025-03-25
40816	species	Grus grus	40	null	haploid_number	bird chromosome database	2025-03-25
40816	species	Grus grus	40	null	haploid_number	bird chromosome database	2025-03-25
40816	species	Grus grus	40	GCA_964106855.1	chromosome_count	insdc	2025-03-25	primary - used as summary
51906	species	Guaruba guarouba	35	null	haploid_number	bird chromosome database	2025-03-25
51906	species	Guaruba guarouba	35	null	haploid_number	bird chromosome database	2025-03-25
51906	species	Guaruba guarouba	36	GCA_045345405.1	chromosome_count	insdc	2025-03-25	primary - used as summary
51906	species	Guaruba guarouba	34	GCA_045519325.1	chromosome_count	insdc	2025-03-25
33616	species	Gymnogyps californianus	40	null	haploid_number	bird chromosome database	2025-03-25
33616	species	Gymnogyps californianus	40	null	haploid_number	bird chromosome database	2025-03-25
33616	species	Gymnogyps californianus	30	GCA_018139145.2	chromosome_count	insdc	2025-03-25	primary - used as summary
33610	species	Gypaetus barbatus	30	null	haploid_number	bird chromosome database	2025-03-25
33610	species	Gypaetus barbatus	30	null	haploid_number	bird chromosome database	2025-03-25
33610	species	Gypaetus barbatus	31	GCA_028022735.1	chromosome_count	insdc	2025-03-25	primary - used as summary
30427	species	Haemorhous mexicanus	40	null	haploid_number	bird chromosome database	2025-03-25
30427	species	Haemorhous mexicanus	40	null	haploid_number	bird chromosome database	2025-03-25
30427	species	Haemorhous mexicanus	41	GCA_027477595.1	chromosome_count	insdc	2025-03-25	primary - used as summary
8969	species	Haliaeetus albicilla	33	null	haploid_number	bird chromosome database	2025-03-25
8969	species	Haliaeetus albicilla	33	null	haploid_number	bird chromosome database	2025-03-25
8969	species	Haliaeetus albicilla	34	GCA_947461875.1	chromosome_count	insdc	2025-03-25	primary - used as summary
202280	species	Harpia harpyja	29	null	haploid_number	bird chromosome database	2025-03-25
202280	species	Harpia harpyja	29	null	haploid_number	bird chromosome database	2025-03-25
202280	species	Harpia harpyja	30	GCA_026419915.1	chromosome_count	insdc	2025-03-25	primary - used as summary
43150	species	Hirundo rustica	40	null	haploid_number	bird chromosome database	2025-03-25
43150	species	Hirundo rustica	40	null	haploid_number	bird chromosome database	2025-03-25
43150	species	Hirundo rustica	41	GCA_015227805.3	chromosome_count	insdc	2025-03-25	primary - used as summary
40217	species	Junco hyemalis	41	null	haploid_number	bird chromosome database	2025-03-25
40217	species	Junco hyemalis	41	null	haploid_number	bird chromosome database	2025-03-25
40217	species	Junco hyemalis	31	GCA_003829775.2	chromosome_count	insdc	2025-03-25	primary - used as summary
35669	species	Larus argentatus	33	null	haploid_number	animal chromosome counts database	2025-03-25
35669	species	Larus argentatus	36	null	haploid_number	bird chromosome database	2025-03-25
35669	species	Larus argentatus	36	null	haploid_number	bird chromosome database	2025-03-25
35669	species	Larus argentatus	35	GCA_964417175.1	chromosome_count	insdc	2025-03-25	primary - used as summary
35669	species	Larus argentatus	33	GCA_964417125.1	chromosome_count	insdc	2025-03-25
8915	species	Larus fuscus	34	null	haploid_number	bird chromosome database	2025-03-25
8915	species	Larus fuscus	34	null	haploid_number	bird chromosome database	2025-03-25
8915	species	Larus fuscus	32	GCA_963932225.1	chromosome_count	insdc	2025-03-25	primary - used as summary
40157	species	Lonchura striata	39	null	haploid_number	animal chromosome counts database	2025-03-25
40157	species	Lonchura striata	39	null	haploid_number	bird chromosome database	2025-03-25
40157	species	Lonchura striata	39	null	haploid_number	bird chromosome database	2025-03-25
40157	species	Lonchura striata	31	GCA_005870125.1	chromosome_count	insdc	2025-03-25	primary - used as summary
40157	species	Lonchura striata	40	GCA_046129695.1	chromosome_count	insdc	2025-03-25
40157	species	Lonchura striata	40	GCA_046129705.1	chromosome_count	insdc	2025-03-25
140446	species	Lophura swinhoii	41	null	haploid_number	bird chromosome database	2025-03-25
140446	species	Lophura swinhoii	41	null	haploid_number	bird chromosome database	2025-03-25
140446	species	Lophura swinhoii	40	GCA_030408155.1	chromosome_count	insdc	2025-03-25	primary - used as summary
391696	species	Luscinia luscinia	42	null	haploid_number	bird chromosome database	2025-03-25
391696	species	Luscinia luscinia	32	GCA_034336685.1	chromosome_count	insdc	2025-03-25	primary - used as summary
383689	species	Luscinia megarhynchos	42	null	haploid_number	bird chromosome database	2025-03-25
383689	species	Luscinia megarhynchos	42	null	haploid_number	bird chromosome database	2025-03-25
383689	species	Luscinia megarhynchos	32	GCA_034336665.1	chromosome_count	insdc	2025-03-25	primary - used as summary
9103	species	Meleagris gallopavo	[23,40]	null	haploid_number	animal chromosome counts database	2025-03-25
9103	species	Meleagris gallopavo	40	null	haploid_number	bird chromosome database	2025-03-25
9103	species	Meleagris gallopavo	40	null	haploid_number	bird chromosome database	2025-03-25
9103	species	Meleagris gallopavo	36	GCA_943294205.1	chromosome_count	insdc	2025-03-25
9103	species	Meleagris gallopavo	36	GCA_943295565.1	chromosome_count	insdc	2025-03-25
9103	species	Meleagris gallopavo	32	GCA_000146605.4	chromosome_count	insdc	2025-03-25
13146	species	Melopsittacus undulatus	[21,29,25,26,27,28,30]	null	haploid_number	animal chromosome counts database	2025-03-25	Original reference in source does not have chromosome counts for the species - this entry does not affect species summary
13146	species	Melopsittacus undulatus	31	null	haploid_number	bird chromosome database	2025-03-25
13146	species	Melopsittacus undulatus	31	null	haploid_number	bird chromosome database	2025-03-25
13146	species	Melopsittacus undulatus	32	GCA_012275295.1	chromosome_count	insdc	2025-03-25	primary - used as summary
84834	species	Molothrus ater	40	null	haploid_number	bird chromosome database	2025-03-25
84834	species	Molothrus ater	40	null	haploid_number	bird chromosome database	2025-03-25
84834	species	Molothrus ater	41	GCA_012460135.3	chromosome_count	insdc	2025-03-25	primary - used as summary
252789	species	Morphnus guianensis	27	null	haploid_number	bird chromosome database	2025-03-25
252789	species	Morphnus guianensis	27	null	haploid_number	bird chromosome database	2025-03-25
252789	species	Morphnus guianensis	28	GCA_045345515.1	chromosome_count	insdc	2025-03-25	primary - used as summary
252789	species	Morphnus guianensis	26	GCA_045345505.1	chromosome_count	insdc	2025-03-25
37578	species	Morus bassanus	34	null	haploid_number	bird chromosome database	2025-03-25
37578	species	Morus bassanus	34	null	haploid_number	bird chromosome database	2025-03-25
37578	species	Morus bassanus	34	GCA_031468805.1	chromosome_count	insdc	2025-03-25	primary - used as summary
37578	species	Morus bassanus	34	GCA_031468815.1	chromosome_count	insdc	2025-03-25
33587	species	Mycteria americana	36	null	haploid_number	bird chromosome database	2025-03-25
33587	species	Mycteria americana	36	null	haploid_number	bird chromosome database	2025-03-25
33587	species	Mycteria americana	33	GCA_035582795.1	chromosome_count	insdc	2025-03-25	primary - used as summary
176066	species	Myiopsitta monachus	24	null	haploid_number	bird chromosome database	2025-03-25
176066	species	Myiopsitta monachus	24	null	haploid_number	bird chromosome database	2025-03-25
176066	species	Myiopsitta monachus	25	GCA_017639245.1	chromosome_count	insdc	2025-03-25	primary - used as summary
30387	species	Netta rufina	41	null	haploid_number	bird chromosome database	2025-03-25
30387	species	Netta rufina	41	null	haploid_number	bird chromosome database	2025-03-25
30387	species	Netta rufina	42	GCA_964035555.1	chromosome_count	insdc	2025-03-25	primary - used as summary
31919	species	Numenius arquata	39	null	haploid_number	bird chromosome database	2025-03-25
31919	species	Numenius arquata	39	null	haploid_number	bird chromosome database	2025-03-25
31919	species	Numenius arquata	41	GCA_964106895.1	chromosome_count	insdc	2025-03-25	primary - used as summary
8996	species	Numida meleagris	[25,39]	null	haploid_number	animal chromosome counts database	2025-03-25
8996	species	Numida meleagris	38	null	haploid_number	bird chromosome database	2025-03-25
8996	species	Numida meleagris	38	null	haploid_number	bird chromosome database	2025-03-25
8996	species	Numida meleagris	31	GCA_002078875.2	chromosome_count	insdc	2025-03-25	primary - used as summary
2939378	species	Oenanthe melanoleuca	41	null	haploid_number	bird chromosome database	2025-03-25
2939378	species	Oenanthe melanoleuca	41	null	haploid_number	bird chromosome database	2025-03-25
2939378	species	Oenanthe melanoleuca	31	GCA_029582105.1	chromosome_count	insdc	2025-03-25	primary - used as summary
73107	species	Otis tarda	40	null	haploid_number	bird chromosome database	2025-03-25
73107	species	Otis tarda	40	null	haploid_number	bird chromosome database	2025-03-25
73107	species	Otis tarda	40	GCA_026413225.1	chromosome_count	insdc	2025-03-25	primary - used as summary
8884	species	Oxyura jamaicensis	40	null	haploid_number	bird chromosome database	2025-03-25
8884	species	Oxyura jamaicensis	40	null	haploid_number	bird chromosome database	2025-03-25
8884	species	Oxyura jamaicensis	34	GCA_011077185.1	chromosome_count	insdc	2025-03-25	primary - used as summary
9157	species	Parus major	40	null	haploid_number	animal chromosome counts database	2025-03-25
9157	species	Parus major	40	null	haploid_number	bird chromosome database	2025-03-25
9157	species	Parus major	40	null	haploid_number	bird chromosome database	2025-03-25
9157	species	Parus major	32	GCA_001522545.3	chromosome_count	insdc	2025-03-25
48849	species	Passer domesticus	[23,20,21,22,24,27,28,29,30,38]	null	haploid_number	animal chromosome counts database	2025-03-25	Could not access reference source to validate. Does not affect manuscript summary
48849	species	Passer domesticus	38	null	haploid_number	bird chromosome database	2025-03-25
48849	species	Passer domesticus	38	null	haploid_number	bird chromosome database	2025-03-25
48849	species	Passer domesticus	39	GCA_036417665.1	chromosome_count	insdc	2025-03-25	primary - used as summary
48849	species	Passer domesticus	37	GCA_036417895.1	chromosome_count	insdc	2025-03-25
48849	species	Passer domesticus	30	GCA_001700915.1	chromosome_count	insdc	2025-03-25
161624	species	Passerculus sandwichensis	37	null	haploid_number	bird chromosome database	2025-03-25
161624	species	Passerculus sandwichensis	37	null	haploid_number	bird chromosome database	2025-03-25
161624	species	Passerculus sandwichensis	41	GCA_031885435.1	chromosome_count	insdc	2025-03-25	primary - used as summary
9049	species	Pavo cristatus	39	null	haploid_number	bird chromosome database	2025-03-25
9049	species	Pavo cristatus	39	null	haploid_number	bird chromosome database	2025-03-25
9049	species	Pavo cristatus	38	GCA_045791835.1	chromosome_count	insdc	2025-03-25	primary - used as summary
156567	species	Periparus ater	40	null	haploid_number	animal chromosome counts database	2025-03-25
156567	species	Periparus ater	40	null	haploid_number	bird chromosome database	2025-03-25
156567	species	Periparus ater	40	null	haploid_number	bird chromosome database	2025-03-25
156567	species	Periparus ater	31	GCA_032357785.1	chromosome_count	insdc	2025-03-25	primary - used as summary
9209	species	Phalacrocorax carbo	35	null	haploid_number	animal chromosome counts database	2025-03-25
9209	species	Phalacrocorax carbo	31	null	haploid_number	bird chromosome database	2025-03-25
9209	species	Phalacrocorax carbo	31	null	haploid_number	bird chromosome database	2025-03-25
9209	species	Phalacrocorax carbo	36	GCA_963921805.1	chromosome_count	insdc	2025-03-25	primary - used as summary
100825	species	Picus viridis	47	null	haploid_number	bird chromosome database	2025-03-25
100825	species	Picus viridis	47	null	haploid_number	bird chromosome database	2025-03-25
100825	species	Picus viridis	41	GCA_033816785.1	chromosome_count	insdc	2025-03-25	primary - used as summary
8905	species	Podargus strigoides	39	null	haploid_number	bird chromosome database	2025-03-25
8905	species	Podargus strigoides	39	null	haploid_number	bird chromosome database	2025-03-25
8905	species	Podargus strigoides	45	GCA_028020825.1	chromosome_count	insdc	2025-03-25	primary - used as summary
48891	species	Poecile atricapillus	40	null	haploid_number	animal chromosome counts database	2025-03-25
48891	species	Poecile atricapillus	40	null	haploid_number	bird chromosome database	2025-03-25
48891	species	Poecile atricapillus	40	null	haploid_number	bird chromosome database	2025-03-25
48891	species	Poecile atricapillus	41	GCA_030490865.1	chromosome_count	insdc	2025-03-25	primary - used as summary
48891	species	Poecile atricapillus	39	GCA_030490855.1	chromosome_count	insdc	2025-03-25	Expected variation in heterogametic sex assemblies
48895	species	Poecile montanus	40	null	haploid_number	bird chromosome database	2025-03-25
48895	species	Poecile montanus	40	null	haploid_number	bird chromosome database	2025-03-25
48895	species	Poecile montanus	41	GCA_038429875.1	chromosome_count	insdc	2025-03-25	primary - used as summary
8795	species	Rhea pennata	40	null	haploid_number	bird chromosome database	2025-03-25
8795	species	Rhea pennata	40	null	haploid_number	bird chromosome database	2025-03-25
8795	species	Rhea pennata	40	GCA_028389875.1	chromosome_count	insdc	2025-03-25	primary - used as summary
54386	species	Rhynochetos jubatus	39	null	haploid_number	bird chromosome database	2025-03-25
54386	species	Rhynochetos jubatus	39	null	haploid_number	bird chromosome database	2025-03-25
54386	species	Rhynochetos jubatus	43	GCA_027574665.1	chromosome_count	insdc	2025-03-25	primary - used as summary
43583	species	Sarcoramphus papa	40	null	haploid_number	bird chromosome database	2025-03-25
43583	species	Sarcoramphus papa	40	null	haploid_number	bird chromosome database	2025-03-25
43583	species	Sarcoramphus papa	39	GCA_037950955.1	chromosome_count	insdc	2025-03-25	Expected variation in heterogametic sex assemblies
43583	species	Sarcoramphus papa	41	GCA_037962945.1	chromosome_count	insdc	2025-03-25	primary - used as summary
100826	species	Scolopax rusticola	44	null	haploid_number	bird chromosome database	2025-03-25
100826	species	Scolopax rusticola	44	null	haploid_number	bird chromosome database	2025-03-25
100826	species	Scolopax rusticola	50	GCA_964304615.1	chromosome_count	insdc	2025-03-25	primary - used as summary
9135	species	Serinus canaria	40	null	haploid_number	animal chromosome counts database	2025-03-25
9135	species	Serinus canaria	40	null	haploid_number	bird chromosome database	2025-03-25
9135	species	Serinus canaria	40	null	haploid_number	bird chromosome database	2025-03-25
9135	species	Serinus canaria	31	GCA_022539315.2	chromosome_count	insdc	2025-03-25	primary - used as summary
76058	species	Somateria mollissima	40	null	haploid_number	bird chromosome database	2025-03-25
76058	species	Somateria mollissima	40	null	haploid_number	bird chromosome database	2025-03-25
76058	species	Somateria mollissima	34	GCA_951411735.1	chromosome_count	insdc	2025-03-25	primary - used as summary
76058	species	Somateria mollissima	41	GCA_030142145.1	chromosome_count	insdc	2025-03-25
76058	species	Somateria mollissima	32	GCA_951416345.1	chromosome_count	insdc	2025-03-25
9240	species	Spheniscus humboldti	39	null	haploid_number	bird chromosome database	2025-03-25
9240	species	Spheniscus humboldti	39	null	haploid_number	bird chromosome database	2025-03-25
9240	species	Spheniscus humboldti	37	GCA_027474245.1	chromosome_count	insdc	2025-03-25	primary - used as summary
108405	species	Sterna hirundo	34	null	haploid_number	bird chromosome database	2025-03-25
108405	species	Sterna hirundo	34	null	haploid_number	bird chromosome database	2025-03-25
108405	species	Sterna hirundo	27	GCA_009819605.1	chromosome_count	insdc	2025-03-25	primary - used as summary
177147	species	Streptopelia decaocto	38	null	haploid_number	animal chromosome counts database	2025-03-25
177147	species	Streptopelia decaocto	38	null	haploid_number	bird chromosome database	2025-03-25
177147	species	Streptopelia decaocto	38	null	haploid_number	bird chromosome database	2025-03-25
177147	species	Streptopelia decaocto	33	GCA_964273445.1	chromosome_count	insdc	2025-03-25	primary - used as summary
177147	species	Streptopelia decaocto	32	GCA_964273585.1	chromosome_count	insdc	2025-03-25	Expected variation in heterogametic sex assemblies
177155	species	Streptopelia turtur	36	null	haploid_number	animal chromosome counts database	2025-03-25
177155	species	Streptopelia turtur	33	GCA_901699155.2	chromosome_count	insdc	2025-03-25	primary - used as summary
111821	species	Strix aluco	41	null	haploid_number	animal chromosome counts database	2025-03-25
111821	species	Strix aluco	41	null	haploid_number	bird chromosome database	2025-03-25
111821	species	Strix aluco	41	null	haploid_number	bird chromosome database	2025-03-25
111821	species	Strix aluco	39	GCA_031877785.1	chromosome_count	insdc	2025-03-25	Used as summary but not the most complete - Expected variation in heterogametic sex assemblies
111821	species	Strix aluco	41	GCA_031877795.1	chromosome_count	insdc	2025-03-25	likely more complete
8801	species	Struthio camelus	40	null	haploid_number	animal chromosome counts database	2025-03-25
8801	species	Struthio camelus	40	null	haploid_number	bird chromosome database	2025-03-25
8801	species	Struthio camelus	40	null	haploid_number	bird chromosome database	2025-03-25
8801	species	Struthio camelus	41	GCA_040807025.1	chromosome_count	insdc	2025-03-25	primary - used as summary
8801	species	Struthio camelus	39	GCA_040807015.1	chromosome_count	insdc	2025-03-25	Expected variation in heterogametic sex assemblies
48155	species	Sylvia atricapilla	37	null	haploid_number	bird chromosome database	2025-03-25
48155	species	Sylvia atricapilla	37	null	haploid_number	bird chromosome database	2025-03-25
48155	species	Sylvia atricapilla	35	GCA_009819655.1	chromosome_count	insdc	2025-03-25	primary - used as summary
59729	species	Taeniopygia guttata	39	null	haploid_number	bird chromosome database	2025-03-25
59729	species	Taeniopygia guttata	39	null	haploid_number	bird chromosome database	2025-03-25
59729	species	Taeniopygia guttata	31	GCA_008822115.3	chromosome_count	insdc	2025-03-25
59729	species	Taeniopygia guttata	31	GCA_008822125.1	chromosome_count	insdc	2025-03-25
59729	species	Taeniopygia guttata	32	GCA_009859065.2	chromosome_count	insdc	2025-03-25
59729	species	Taeniopygia guttata	41	GCA_003957565.4	chromosome_count	insdc	2025-03-25
59729	species	Taeniopygia guttata	35	GCA_000151805.2	chromosome_count	insdc	2025-03-25
59729	species	Taeniopygia guttata	32	GCA_008822105.2	chromosome_count	insdc	2025-03-25
297711	species	Trogon surrucura	41	null	haploid_number	bird chromosome database	2025-03-25
297711	species	Trogon surrucura	41	null	haploid_number	bird chromosome database	2025-03-25
297711	species	Trogon surrucura	42	GCA_020746105.1	chromosome_count	insdc	2025-03-25	primary - used as summary
8924	species	Vultur gryphus	40	null	haploid_number	bird chromosome database	2025-03-25
8924	species	Vultur gryphus	40	null	haploid_number	bird chromosome database	2025-03-25
8924	species	Vultur gryphus	30	GCA_039700855.1	chromosome_count	insdc	2025-03-25	primary - used as summary
1566151	species	Willisornis vidua	40	null	haploid_number	bird chromosome database	2025-03-25
1566151	species	Willisornis vidua	41	GCA_045364795.1	chromosome_count	insdc	2025-03-25	primary - used as summary
1566151	species	Willisornis vidua	39	GCA_045364805.1	chromosome_count	insdc	2025-03-25
44391	species	Zonotrichia capensis	41	null	haploid_number	bird chromosome database	2025-03-25
44391	species	Zonotrichia capensis	41	null	haploid_number	bird chromosome database	2025-03-25
44391	species	Zonotrichia capensis	27	GCA_045269165.1	chromosome_count	insdc	2025-03-25	primary - used as summary

### Sheet: Suppl_Table_1B_Chrom_count
NCBI taxon ID	Scientific name	Assembly chromosome count	Cytology chromosome count	Notes
8801	Struthio camelus	41	40
8805	Eudromia elegans	40	40
8795	Rhea pennata	40	40
8790	Dromaius novaehollandiae	41	40
54386	Rhynochetos jubatus	43	39
177147	Streptopelia decaocto	33	38
177155	Streptopelia turtur	33	36
187106	Caloenas nicobarica	40	40
8932	Columba livia	41	40
73107	Otis tarda	40	40
55661	Cuculus canorus	41	39
8954	Falco peregrinus	23	24
345164	Falco cherrug	24	26
120794	Falco rusticolus	24	26
345155	Falco biarmicus	24	26
13146	Melopsittacus undulatus	32	31
176066	Myiopsitta monachus	25	24
9226	Ara ararauna	35	35
12930	Amazona aestiva	29	35
151761	Amazona ochrocephala	34	35
51906	Guaruba guarouba	36	35
87175	Camarhynchus parvulus	31	39
383689	Luscinia megarhynchos	32	42
391696	Luscinia luscinia	32	42
1566151	Willisornis vidua	41	40
2939378	Oenanthe melanoleuca	31	41
30423	Coloeus monedula	29	40
28727	Cyanocitta cristata	39	39
40217	Junco hyemalis	31	41
161624	Passerculus sandwichensis	41	37
44391	Zonotrichia capensis	27	41
279927	Acridotheres tristis	41	40
48891	Poecile atricapillus	41	40
48895	Poecile montanus	41	40
156567	Periparus ater	31	40
9157	Parus major	32	40
48849	Passer domesticus	39	38
40157	Lonchura striata	31	39
59729	Taeniopygia guttata	41	39
9135	Serinus canaria	31	40
30427	Haemorhous mexicanus	41	40
37598	Fringilla coelebs	40	40
39638	Agelaius phoeniceus	37	40
84834	Molothrus ater	41	40
48155	Sylvia atricapilla	35	37
43150	Hirundo rustica	41	40
118200	Dryobates pubescens	46	46
51355	Colaptes auratus	29	45
100825	Picus viridis	41	47
297711	Trogon surrucura	42	41
155086	Bucorvus leadbeateri	41	44
153643	Bucorvus abyssinicus	41	45
43583	Sarcoramphus papa	41	40
33616	Gymnogyps californianus	30	40
8924	Vultur gryphus	30	40
30397	Buteo buteo	34	34
8969	Haliaeetus albicilla	34	33
8957	Accipiter gentilis	40	39
33610	Gypaetus barbatus	31	30
252789	Morphnus guianensis	28	27
202280	Harpia harpyja	30	29
126797	Athene noctua	41	40
111821	Strix aluco	39	41
37578	Morus bassanus	34	34
9209	Phalacrocorax carbo	36	31
37040	Gavia stellata	44	44
9240	Spheniscus humboldti	37	39
33587	Mycteria americana	33	36
52775	Ciconia boyciana	36	34
52777	Ciconia maguari	31	36
31919	Numenius arquata	41	39
100826	Scolopax rusticola	50	44
1192867	Chroicocephalus ridibundus	33	33
35669	Larus argentatus	35	36
8915	Larus fuscus	32	34
108405	Sterna hirundo	27	34
9244	Calypte anna	33	37
8895	Apus apus	31	39
8905	Podargus strigoides	45	39
9123	Gallinula chloropus	38	39
9117	Grus americana	40	41
40816	Grus grus	40	40
9078	Alectoris chukar	34	39
93934	Coturnix japonica	31	39
9103	Meleagris gallopavo	32	40
46218	Excalfactoria chinensis	33	39
140446	Lophura swinhoii	40	41
9049	Pavo cristatus	38	39
9089	Chrysolophus pictus	39	41
9031	Gallus gallus	41	39
8996	Numida meleagris	31	38
8869	Cygnus olor	36	40
8843	Anser anser	41	41
8846	Anser indicus	33	41
30387	Netta rufina	42	41
219593	Aythya ferina	35	40
219594	Aythya fuligula	36	40
189534	Aythya marila	35	40
197941	Clangula hyemalis	41	40
8855	Cairina moschata	30	40
107022	Bucephala clangula	40	42
8884	Oxyura jamaicensis	34	40
76058	Somateria mollissima	34	40
8839	Anas platyrhynchos	33	40
28680	Anas acuta	39	40
