## Supplementary Table 2 for "MicroFinder: Conserved gene-set mapping and assembly ordering for manual curation of bird microchromosomes"

### Sheet: Final_set
Scientific Name	Common Name	Order	Family	Assembly chromosome count*	Karyotype complete	Karyotyped chrom number	Karyotype reference	Assembly Name	TOL ID	Project	Accession Number	Annotation	Reference
Calypte anna	Anna's hummingbird	Apodiformes	Trochilidae	32	NO	36	https://www.nature.com/articles/s41586-021-03451-0	bCalAnn1_v1.p	bCalAnn1	GenomeArk	GCA_003957555.2	NCBI Calypte anna Annotation Release 101	https://www.nature.com/articles/s41586-021-03451-0
Strigops habroptila	Kakapo	Psittaciformes	Strigopidae	24	?	?	NA	bStrHab1.2.pri	bStrHab1	GenomeArk	GCA_004027225.2	NCBI Strigops habroptila Annotation Release 101	https://www.nature.com/articles/s41586-021-03451-0
Cygnus olor	Mute swan	Anseriformes	Anatidae	35	NO	~40	https://doi.org/10.1111/j.1601-5223.1970.tb02306.x	bCygOlo1.pri.v2	bCygOlo1	GenomeArk	GCA_009769625.2	NCBI Cygnus olor Annotation Release 100	https://genomebiology.biomedcentral.com/articles/10.1186/s13059-022-02838-0
Cuculus canorus	Common cuckoo	Cuculiformes	Cuculidae	40	YES	40	https://www.biorxiv.org/content/10.1101/2022.01.01.473627v2.full	bCucCan1.pri	bCucCan1	GenomeArk	GCA_017976375.1	GCF_017976375.1-RS_2023_02	https://www.science.org/doi/full/10.1126/sciadv.adl5255
Taeniopygia guttata	Zebra finch	Passeriformes	Estrildidae	40	YES	40	https://link.springer.com/article/10.1023/A:1009234912307	bTaeGut1.4.pri	bTaeGut1	GenomeArk	GCA_003957565.4	NCBI Taeniopygia guttata Annotation Release 106	https://www.nature.com/articles/s41586-021-03451-0
Aquila chrysaetos	Golden eagle	Accipitriformes	Accipitridae	27	NO	31	Animal chromosome database	bAquChr1.4	bAquChr1	25 Genomes	GCA_900496995.4	NCBI Aquila chrysaetos chrysaetos Annotation Release 101	https://doi.org/10.12688/wellcomeopenres.16631.1
Cinclus cinclus	White-throated dipper	Passeriformes	Cinclidae	39	?	?	NA	bCinCin1.1	bCinCin1	Darwin	GCA_963662255.1	GCF_963662255.1-RS_2024_01	https://doi.org/10.12688/wellcomeopenres.23291.1
Chroicocephalus ridibundus	Black-headed gull	Charadriiformes	Laridae	33	YES	33	Animal chromosome database	bChrRid1.1	bChrRid1	Darwin	GCA_963924245.1	GCF_963924245.1-RS_2024_02	https://doi.org/10.12688/wellcomeopenres.22741.2
Phalacrocorax carbo	Great cormorant	Suliformes	Phalacrocoracidae	35	YES	~35	https://link.springer.com/article/10.1007/BF00056765	bPhaCar2.1	bPhaCar2	Darwin	GCA_963921805.1	GCF_963921805.1-RS_2024_04
Accipiter gentilis	Northern goshawk	Accipitriformes	Accipitridae	39	YES	39	https://link.springer.com/article/10.1007/BF02326755	bAccGen1.1	bAccGen1	Darwin	GCA_929443795.1	GCF_929443795.1-RS_2023_02	https://doi.org/10.12688/wellcomeopenres.17821.1
Streptopelia turtur	European turtle dove	Columbiformes	Columbidae	32	NO	36	Animal chromosome database	bStrTur1.2	bStrTur1	25 Genomes	GCA_901699155.2	Ensemble rapid release	https://doi.org/10.12688/wellcomeopenres.17060.1
Gallus gallus	Chicken	Galliformes	Phasianidae	39	YES	39	https://doi.org/10.1534/genetics.166.3.1367	Ggswu	NA	NA	GCA_024206055.2	https://github.com/lurebgi/chicken-T2T	https://doi.org/10.1073/pnas.2216641120
*Excluding W
