## Supplementary Table 4 for "MicroFinder: Conserved gene-set mapping and assembly ordering for manual curation of bird microchromosomes"

### Sheet: Sheet1
TOL ID	Species	Status	Original assembly version	Orignial assembly accesion number	Directly estimated karyotype (n = Z + A)	Karyotype ref.	Chrom. count original (n = Z + A)	Karyotype complete (original)	Chrom count new (n = Z + A)	Karyotype complete (new)	MicroFinder scaffolds count**	Breaks	Joins	Bp on chroms original (excluding gaps)	Bp on chroms new (excluding gaps)	Extra bp asigend to chrom (Kb)*	Number of extra scaffolds assigned to chroms	Number extra chroms	MicroFinder-curated assembly version	MicroFinder-curated assembly accesion number	Notes
bAccGen1	Accipiter gentilis	Recurated	2	GCA_929443795.2	39	https://link.springer.com/content/pdf/10.1007/BF00056767.pdf	39	YES	39	YES	35	10	11	1267630860	1262359845	-5271.02	5	0	3		Original SUPER_35 had bad join. End chunk from 9.6 Mb onwards looks like micro chrom. ~170 mIcorfinder hits to this chrom, all bar one are after 9.6 Mb.
bAnaAcu1	Anas acuta	Recurated	1	GCA_963932015.1	40	https://doiserbia.nb.rs/Article.aspx?id=0534-00121901103A	38	NO	39	NO	42	2	6	1139168944	1141345330	2176.39	5	1	2		Found 1 extra chrom. Other missing chrom is likely in very small bits found by microfinder but not enough signal to make into chrom.
bAnaPla2	Anas platyrhynchos	Recurated	1	GCA_964188345.1	40	https://pmc.ncbi.nlm.nih.gov/articles/PMC11667572/	40	YES	40	YES	72	2	13	1193224159	1194559272	1335.11	16	0	2
bAnsBra1	Anser brachyrhynchus	Recurated	1	GCA_964034855.1	?		40	?	40	?	74	2	18	1177104226	1178406837	1302.61	16	0	2
bBucCla1	Bucephala clangula	Recurated	1	GCA_964059595.1	40	https://pmc.ncbi.nlm.nih.gov/articles/PMC11667572/	40	YES	40	YES	55	1	4	1131907904	1133199415	1291.51	4	0	2
bChrRid1	Chroicocephalus ridibundus	Recurated	1	GCA_963924245.1	?		33	?	33	?	74	1	7	1237605105	1240867722	1109.39	6	0	2		Added 2.11 Mb chunk to chr 1, need to deduct from total added to micros. This scaffold had some microfinder hits but had clear HiC signal of localisation to SUPER_1 centromere region and did not have micro chrom-like background signal.
bCinCin1	Cinclus cinclus	Recurated	1	GCA_963662255.1	?		39	?	39	YES	22	0	1	1099117249	1099484117	366.868	2	0	2
bClaHye2	Clangula hyemalis	Recurated	1	GCA_963989345.1	41	https://pmc.ncbi.nlm.nih.gov/articles/PMC11667572/	41	YES	41	YES	40	2	9	1146954433	1147170453	216.02	7	0	2
bGruGru1	Grus grus	Recurated	1	GCA_964106855.1	?		40	?	40	?	64	0	11	1244048937	1248354664	4305.73	8	0	2
bGulAri2	Gulosus aristotelis	Recurated	1	GCA_949628215.1	?		35	?	35	?	37	2	9	1230671087	1231156932	485.845	9	0	2
bNetRuf1	Netta rufina	Recurated	1	GCA_964035555.1	41	https://link.springer.com/content/pdf/10.1007/BF00056765.pdf	41	YES	41	YES	28	0	1	1152424877	1152408082	-16.795	2	0	2		SUPER_38_unloc_1 from original map looks like it should go back to shrapnel. Label as B1 and then rename SCAFFOLD_1000
bPhaCar2	Phalacrocorax carbo	No changes made	1	GCA_963921805.1	35	https://link.springer.com/article/10.1007/BF00056765	35	YES	35	YES	47	0	0	0	0	0	0	0	2
* Excluding macrochromosome additions
** Excludes scaffolds already assigned as chromosomes in the original assembly
